# Hierarchical lineage architecture of human and avian spinal cord revealed by single-cell genomic barcoding

**DOI:** 10.1101/2025.10.24.684328

**Authors:** Giulia L. M. Boezio, Jasper R. L. Depotter, Thomas J. R. Frith, Arthur Radley, Stephanie Strohbuecker, Ana C. Cunha, Michael Howell, James Briscoe

## Abstract

The formation of neural circuits depends on the precise spatial and temporal organisation of neuronal populations during development. In the vertebrate spinal cord, progenitors are patterned into molecularly defined domains, but how lineage relationships shape neuronal diversity and function has remained unclear. Here, we combine genomic barcoding with single-cell RNA sequencing in chick and human embryos to generate cell-type-resolved clonal maps. We find that spinal neurogenesis follows a hierarchical organisation in which the neural tube first partitions into five broad subdivisions that resolve into the eleven progenitor domains generating the cardinal neuronal classes. This bifurcating architecture implies a patterning mechanism of sequential binary decisions. The most prominent lineage restriction occurs at the embryonic alar-basal boundary, separating sensory-processing from motor-control circuits. Individual progenitors generate neurons across multiple temporal waves while remaining constrained within their lineage subdivision, demonstrating persistence of spatial identity despite temporal competence changes. Among sensory populations, we identify two developmental routes, via unifated or bifated progenitors, to pain- and itch-processing interneurons. These principles are conserved between chick and human, with clonal analysis in human embryos revealing that most fate choices are resolved by six weeks post-conception. Together, these findings provide a framework for spinal cord development and reveal lineage compartmentalisation as a fundamental principle in neural circuit assembly and evolution.
