## Supplementary material for "Hierarchical lineage architecture of human and avian spinal cord revealed by single-cell genomic barcoding": Table 2

Bin	Observed	Fixed	Binomial	Diff_vs_Fixed	Diff_vs_Binom
0.0	11.01 (5–18)	9.29 (4–15)	11.73 (6–18)	1.72	-0.72
1/3	26.95 (19–36)	27.91 (19–37)	35.3 (26–44)	-0.95	-8.35
2/3	27.02 (19–36)	27.88 (19–37)	35.2 (26–44)	-0.86	-8.18
1.0	29.01 (20–38)	28.92 (20–38)	11.76 (6–18)	0.09	17.25
