## Supplementary material for "Hierarchical lineage architecture of human and avian spinal cord revealed by single-cell genomic barcoding": Table 4

### Sheet: Sheet1
cell_type	Genes-coarse	Genes-fine
RP	SOX2	LMX1A, MSX1, MSX2, WNT1
dp1	SOX2	PAX3, MSX1, MSX2, OLIG3, IRX3, PAX7, PAX6, WNT1
dp2	SOX2	PAX3, MSX1, MSX2, OLIG3, IRX3, PAX7, PAX6
dpL	SOX2	PAX3, MSX1, PAX6, PAX7, IRX3, GSX1, GSX2, GBX1
dp6	SOX2	PAX3, PAX6, PAX7, DBX2, ASCL1, SP8
p0	SOX2	PAX3, PAX6, PAX7, DBX2, SP8
p1	SOX2	NKX6-2, PAX6, DBX2, PRDM12, PAX6, SP8
p2	SOX2	PAX6, SP8, NKX6-2
pMN	SOX2	OLIG2, SP8, NKX6-2
p3	SOX2	NKX2-2, NKX2-9, NKX6-2
FP	SOX2	FOXA2, FERD3L, ARX, SHH, LMX1B
dl1	TUBB3, ELAVL3	LHX2, LHX9, BARHL1, BARHL2, ATOH1
dl2	TUBB3, ELAVL3	FOXD3, LHX1, LHX5, HMX2/3
dl3	TUBB3, ELAVL3	ISL1, TLX3, OTP
dl4	TUBB3, ELAVL3	PAX2, LBX1, LHX1, LHX5, PTF1A, GBX1, GSX1, GSX2
dl5	TUBB3, ELAVL3	LBX1, LMX1B, TLX3, ASCL1
dl6	TUBB3, ELAVL3	LBX1, LHX1, LHX5, PAX2, WT1, DMRT1, IRX1/2
V0	TUBB3, ELAVL3	EVX1, EVX2, LHX1, LHX5, PITX2, FOXP1
V1	TUBB3, ELAVL3	EN1, FOXD3, LHX1, LHX5, PAX2, OTP, FOXP1/2, HMX2/3, MAFA/B
V2a	TUBB3, ELAVL3	LHX3, VSX2, SOX14, SHOX2
V2b	TUBB3, ELAVL3	TAL1, GATA2, GATA3, IRX1/2, LHX1, LHX5
MN	TUBB3, ELAVL3	LHX3, ISL1, ISL2, MNX1, SLC10A4, SLC18A3, LHX3, ALDH1A2, FOXP1, MECOM
V3	TUBB3, ELAVL3	NKX2-2, SIM1, OLIG3
Ependymal	FOXJ1, RFX4, GFAP, PIFO, DYNLRB2, TUBA1A, SOX2, PLP1
Oligodendrocyte	SOX10, OLIG2, OLIG3, PDGFRA, NKX2-2
Blood/Immune system	GATA2, CD4, CD8A, FLT1, VEGFA, FLT4, VEGFC, LYVE1, CDH5, RUNX, CD14, CCR5, CD44, SPP1, TAL1, LDHA
Mesoderm/fibroblasts	FOXC1, TWIST1/2, FN, PDGFRA, ALDH1A2, DCN, COLLAGENS, FBN1
DRG_progenitors	SOX10, FOXN4
DRG neurons	CNTN2, PPP1R17, ISL1, TLX3, ROR2, LMO4, ALDH1A2, SOX10, PDGFRA, TWIST1, NEUROG1, NEUROD1, SIX1
