## Supplementary material for "Hierarchical lineage architecture of human and avian spinal cord revealed by single-cell genomic barcoding": Table 5

### Sheet: Sheet1
	Primers LARRY amplification from cDNA
	Name	Primer
	Larry_cDNA_SITTA1_i5	AATGATACGGCGACCACCGAGATCTACACAGTGTTACCTACACTCTTTCCCTACACGACGCTCTTCCGATCT
	Larry_cDNA_SITTA2_i5	AATGATACGGCGACCACCGAGATCTACACGCCAACCCTGACACTCTTTCCCTACACGACGCTCTTCCGATCT
	Larry_cDNA_SITTA3_i5	AATGATACGGCGACCACCGAGATCTACACTTAGACTGATACACTCTTTCCCTACACGACGCTCTTCCGATCT
	Larry_cDNA_SITTA4_i5	AATGATACGGCGACCACCGAGATCTACACTATCTTCATCACACTCTTTCCCTACACGACGCTCTTCCGATCT
	Larry_cDNA_SITTA5_i5	AATGATACGGCGACCACCGAGATCTACACGAGCATCTATACACTCTTTCCCTACACGACGCTCTTCCGATCT
	Larry_cDNA_SITTA6_i5	AATGATACGGCGACCACCGAGATCTACACCCCTAACTTCACACTCTTTCCCTACACGACGCTCTTCCGATCT
	Larry_cDNA_SITTA7_i5	AATGATACGGCGACCACCGAGATCTACACTACTACCTTTACACTCTTTCCCTACACGACGCTCTTCCGATCT
	Larry_cDNA_SITTA8_i5	AATGATACGGCGACCACCGAGATCTACACGAACTTGGAGACACTCTTTCCCTACACGACGCTCTTCCGATCT
	Larry_cDNA_SITTA1_i7	CAAGCAGAAGACGGCATACGAGATCGCATGTTACGTGACTGGAGTTCAGACGTGTGCTCTTCCGATCTACCGTTGCTAGGAGAGACCATATG
	Larry_cDNA_SITTA2_i7	CAAGCAGAAGACGGCATACGAGATTTTGATCCACGTGACTGGAGTTCAGACGTGTGCTCTTCCGATCTACCGTTGCTAGGAGAGACCATATG
	Larry_cDNA_SITTA3_i7	CAAGCAGAAGACGGCATACGAGATTTTCGTAGTGGTGACTGGAGTTCAGACGTGTGCTCTTCCGATCTACCGTTGCTAGGAGAGACCATATG
	Larry_cDNA_SITTA4_i7	CAAGCAGAAGACGGCATACGAGATCTCGCTAGAGGTGACTGGAGTTCAGACGTGTGCTCTTCCGATCTACCGTTGCTAGGAGAGACCATATG
	Larry_cDNA_SITTA5_i7	CAAGCAGAAGACGGCATACGAGATACAGGGCTACGTGACTGGAGTTCAGACGTGTGCTCTTCCGATCTACCGTTGCTAGGAGAGACCATATG
	Larry_cDNA_SITTA6_i7	CAAGCAGAAGACGGCATACGAGATTCACGCGTTAGTGACTGGAGTTCAGACGTGTGCTCTTCCGATCTACCGTTGCTAGGAGAGACCATATG
	Larry_cDNA_SITTA7_i7	CAAGCAGAAGACGGCATACGAGATACCCTTGGGAGTGACTGGAGTTCAGACGTGTGCTCTTCCGATCTACCGTTGCTAGGAGAGACCATATG
	Larry_cDNA_SITTA8_i7	CAAGCAGAAGACGGCATACGAGATGTATACTTCGGTGACTGGAGTTCAGACGTGTGCTCTTCCGATCTACCGTTGCTAGGAGAGACCATATG
	Truseq adapter sequence (read1): ACACTCTTTCCCTACACGACGCTCTTCCGATCT
	Truseq adapter sequence (read2): GTGACTGGAGTTCAGACGTGTGCTCTTCCGATCT
	P5 sequence: AATGATACGGCGACCACCGAGATCTACAC
	P7 sequence: CAAGCAGAAGACGGCATACGAGAT
	LARRY backbone complementary seq: ACCGTTGCTAGGAGAGACCATATG
	Sample index
